# Chromosome-level *Thlaspi arvense* genome provides new tools for translational research and for a newly domesticated cash cover crop of the cooler climates

**DOI:** 10.1101/2021.07.30.454478

**Authors:** Adam Nunn, Isaac Rodríguez-Arévalo, Zenith Tandukar, Katherine Frels, Adrián Contreras-Garrido, Pablo Carbonell-Bejerano, Panpan Zhang, Daniela Ramos-Cruz, Katharina Jandrasits, Christa Lanz, Anthony Brusa, Marie Mirouze, Kevin Dorn, Brice Jarvis, John Sedbrook, Donald L. Wyse, Christian Otto, David Langenberger, Peter F. Stadler, Detlef Weigel, M. David Marks, James A. Anderson, Claude Becker, Ratan Chopra

## Abstract

*Thlaspi arvense* (field pennycress) is being domesticated as a winter annual oilseed crop capable of improving ecosystems and intensifying agricultural productivity without increasing land use. It is a selfing diploid with a short life cycle and is amenable to genetic manipulations, making it an accessible field-based model species for genetics and epigenetics. The availability of a high quality reference genome is vital for understanding pennycress physiology and for clarifying its evolutionary history within the Brassicaceae. Here, we present a chromosome-level genome assembly of var. MN106-Ref with improved gene annotation, and use it to investigate gene structure differences between two accessions (MN108 and Spring32-10) that are highly amenable to genetic transformation. We describe small RNAs, pseudogenes, and transposable elements, and highlight tissue specific expression and methylation patterns. Resequencing of forty wild accessions provides insights into genome-wide genetic variation as well as QTL regions for flowering time and a seedling color phenotype. Altogether, these data will serve as a tool for pennycress improvement in general and for translational research across the Brassicaceae.
