## Supplementary File 2 for "Chromosome-level *Thlaspi arvense* genome provides new tools for translational research and for a newly domesticated cash cover crop of the cooler climates"

### Sheet: Sheet1
geneid	TMM	type
Tarvense_18404	9.13227	cauline leaf	Similar to PDF1.2A: Defensin-like protein 16 (Arabidopsis thaliana OX%3D3702)
Tarvense_17225	6.87756	cauline leaf	Similar to TSF: Protein TWIN SISTER of FT (Arabidopsis thaliana OX%3D3702)
Tarvense_12210	6.55486	cauline leaf	Similar to At1g60750: Probable aldo-keto reductase 6 (Arabidopsis thaliana OX%3D3702)
Tarvense_05103	6.33496	cauline leaf	Similar to AGL14: Agamous-like MADS-box protein AGL14 (Arabidopsis thaliana OX%3D3702)
Tarvense_21576	6.23294	cauline leaf	Similar to ERF094: Ethylene-responsive transcription factor ERF094 (Arabidopsis thaliana OX%3D3702)
Tarvense_11438	5.83451	cauline leaf	Similar to NIT2: Nitrilase 2 (Arabidopsis thaliana OX%3D3702)
Tarvense_16097	5.76458	cauline leaf	Similar to CYP71B2: Cytochrome P450 71B2 (Arabidopsis thaliana OX%3D3702)
Tarvense_06852	5.58771	cauline leaf	Similar to NFYA10: Nuclear transcription factor Y subunit A-10 (Arabidopsis thaliana OX%3D3702)
Ta02856	5.58313	cauline leaf	AT5G59670.1_Symbols:_Leucine-rich_repeat_protein_kinase_family_protein_
Tarvense_01863	5.434	cauline leaf	Similar to SAG12: Senescence-specific cysteine protease SAG12 (Arabidopsis thaliana OX%3D3702)
Ta26857	5.41155	cauline leaf	AT3G11080.1_Symbols:_AtRLP35,_RLP35_receptor_like_protein_35_
Tarvense_19895	5.37603	cauline leaf	Similar to At2g43590: Endochitinase At2g43590 (Arabidopsis thaliana OX%3D3702)
Tarvense_01861	5.32915	cauline leaf	Similar to SAG12: Senescence-specific cysteine protease SAG12 (Arabidopsis thaliana OX%3D3702)
Tarvense_13027	5.32249	cauline leaf	Protein of unknown function
Tarvense_23050	5.3153	cauline leaf	Similar to WAK2: Wall-associated receptor kinase 2 (Arabidopsis thaliana OX%3D3702)
Tarvense_04738	5.16631	cauline leaf	Similar to SBT4.9: Subtilisin-like protease SBT4.9 (Arabidopsis thaliana OX%3D3702)
Tarvense_15611	5.11151	cauline leaf	Protein of unknown function
Tarvense_04261	5.10323	cauline leaf	Protein of unknown function
Tarvense_11121	5.07184	cauline leaf	Similar to At1g11330: G-type lectin S-receptor-like serine/threonine-protein kinase At1g11330 (Arabidopsis thaliana OX%3D3702)
Tarvense_20732	5.04172	cauline leaf	Protein of unknown function
Tarvense_18391	4.81147	cauline leaf	Similar to MES19: Putative methylesterase 19 (Arabidopsis thaliana OX%3D3702)
Tarvense_24574	4.75017	cauline leaf	Similar to RL2: Protein RADIALIS-like 2 (Arabidopsis thaliana OX%3D3702)
Tarvense_23256	4.74853	cauline leaf	Similar to JAL15: Jacalin-related lectin 15 (Arabidopsis thaliana OX%3D3702)
Tarvense_16831	4.69887	cauline leaf	Similar to AGL24: MADS-box protein AGL24 (Arabidopsis thaliana OX%3D3702)
Tarvense_04737	4.61405	cauline leaf	Similar to SBT4.9: Subtilisin-like protease SBT4.9 (Arabidopsis thaliana OX%3D3702)
Ta16765	4.60585	cauline leaf	AT2G25735.1_Symbols:_unknown_protein;_Has_31_Blast_hits_to_31_proteins_in_9_species:_Archae_-_0;_Bacteria_-_0;_Metazoa_-_0;_Fungi_-_0;_Plants_-_31;_Viruses_-_0;_Other_Eukaryotes_-_0_(source:_NCBI
Tarvense_13708	4.56622	cauline leaf	Similar to At2g32040: Folate-biopterin transporter 1%2C chloroplastic (Arabidopsis thaliana OX%3D3702)
Ta06903	4.45822	cauline leaf	AT4G23260.1_Symbols:_CRK18_cysteine-rich_RLK_(RECEPTOR-like_protein_kinase)_18_
Tarvense_03394	4.42593	cauline leaf	Protein of unknown function
Ta27321	4.4178	cauline leaf	AT2G22730.1_Symbols:_Major_facilitator_superfamily_protein_
Tarvense_12984	12.1802	green seed	Similar to BnC1: Cruciferin BnC1 (Brassica napus OX%3D3708)
Tarvense_16555	12.0442	green seed	Similar to AT2S3: 2S seed storage protein 3 (Arabidopsis thaliana OX%3D3702)
Tarvense_12982	12.0325	green seed	Similar to BnC1: Cruciferin BnC1 (Brassica napus OX%3D3708)
Tarvense_18557	12.0178	green seed	Similar to GLP5A: Germin-like protein subfamily 1 member 20 (Arabidopsis thaliana OX%3D3702)
Tarvense_08264	11.9999	green seed	Similar to UBP12: Ubiquitin carboxyl-terminal hydrolase 12 (Arabidopsis thaliana OX%3D3702)
Tarvense_12983	11.8526	green seed	Similar to BnC1: Cruciferin BnC1 (Brassica napus OX%3D3708)
Tarvense_18335	11.796	green seed	Similar to At5g40420: Oleosin 21.2 kDa (Arabidopsis thaliana OX%3D3702)
Tarvense_02980	11.774	green seed	Similar to Desiccation-related protein PCC13-62 (Craterostigma plantagineum OX%3D4153)
Ta22423	11.6743	green seed	ATCG00020.1_Symbols:_PSBA_photosystem_II_reaction_center_protein_A_
Ta25736	11.5925	green seed	AT5G38180.1_Symbols:_Bifunctional_inhibitor/lipid-transfer_protein/seed_storage_2S_albumin_superfamily_protein_
Tarvense_04098	11.4609	green seed	Similar to RGP3: UDP-arabinopyranose mutase 3 (Arabidopsis thaliana OX%3D3702)
Ta22907	11.2265	green seed	AT5G38195.1_Symbols:_Bifunctional_inhibitor/lipid-transfer_protein/seed_storage_2S_albumin_superfamily_protein_
Tarvense_01189	11.1842	green seed	Similar to HTH: Protein HOTHEAD (Arabidopsis thaliana OX%3D3702)
Tarvense_16602	10.9537	green seed	Similar to PXG1: Peroxygenase 1 (Arabidopsis thaliana OX%3D3702)
Tarvense_03718	10.8024	green seed	Similar to KTI4: Kunitz trypsin inhibitor 4 (Arabidopsis thaliana OX%3D3702)
Tarvense_15022	10.6577	green seed	Protein of unknown function
Tarvense_21351	10.6479	green seed	Similar to CRD: 12S seed storage protein CRD (Arabidopsis thaliana OX%3D3702)
Tarvense_21891	10.6408	green seed	Similar to At1g09380: WAT1-related protein At1g09380 (Arabidopsis thaliana OX%3D3702)
Tarvense_23637	10.5962	green seed	Similar to PER1: 1-Cys peroxiredoxin PER1 (Arabidopsis thaliana OX%3D3702)
Tarvense_15586	10.3483	green seed	Similar to At4g36700: Vicilin-like seed storage protein At4g36700 (Arabidopsis thaliana OX%3D3702)
Tarvense_19166	10.2975	green seed	Similar to At2g28490: Vicilin-like seed storage protein At2g28490 (Arabidopsis thaliana OX%3D3702)
Tarvense_00817	10.1015	green seed	Similar to SESA5: 2S seed storage protein 5 (Arabidopsis thaliana OX%3D3702)
Tarvense_25341	10.0928	green seed	Similar to OL3: Oleosin 14.9 kDa (Arabidopsis thaliana OX%3D3702)
Tarvense_15800	9.98154	green seed	Similar to FAE1: 3-ketoacyl-CoA synthase 18 (Arabidopsis thaliana OX%3D3702)
Tarvense_24141	9.6378	green seed	Similar to CYP94B3: Cytochrome P450 94B3 (Arabidopsis thaliana OX%3D3702)
Tarvense_08338	9.57852	green seed	Similar to GASA7: Gibberellin-regulated protein 7 (Arabidopsis thaliana OX%3D3702)
Tarvense_07470	9.45722	green seed	Similar to psaB: Photosystem I P700 chlorophyll a apoprotein A2 (Arabis hirsuta OX%3D78191)
Tarvense_24823	9.29067	green seed	Similar to MES4: Methylesterase 4 (Arabidopsis thaliana OX%3D3702)
Ta22915	9.23752	green seed	AT3G29630.1_Symbols:_UDP-Glycosyltransferase_superfamily_protein_
Tarvense_07474	9.21481	green seed	Similar to psbC: Photosystem II CP43 reaction center protein (Crucihimalaya wallichii OX%3D78192)
Tarvense_08829	8.29635	green young silique	Similar to ADS3.2: Probable lipid desaturase ADS3.2%2C chloroplastic (Arabidopsis thaliana OX%3D3702)
Tarvense_13980	8.04621	green young silique	Similar to EXPA23: Expansin-A23 (Arabidopsis thaliana OX%3D3702)
Tarvense_06507	7.92977	green young silique	Similar to At5g10770: Aspartyl protease family protein At5g10770 (Arabidopsis thaliana OX%3D3702)
Tarvense_22346	6.92579	green young silique	Protein of unknown function
Ta08817	6.36765	green young silique	AT5G47550.1_Symbols:_Cystatin/monellin_superfamily_protein_
Tarvense_08537	6.1305	green young silique	Similar to Putative invertase inhibitor (Platanus acerifolia OX%3D140101)
Tarvense_22229	6.08471	green young silique	Similar to HTH: Protein HOTHEAD (Arabidopsis thaliana OX%3D3702)
Tarvense_16388	5.98178	green young silique	Similar to At4g28780: GDSL esterase/lipase At4g28780 (Arabidopsis thaliana OX%3D3702)
Ta20416	5.86068	green young silique	AT1G66145.1_Symbols:_CLE18_CLAVATA3/ESR-RELATED_18_
Tarvense_04245	5.76721	green young silique	Similar to Basic blue protein (Cucumis sativus OX%3D3659)
Tarvense_09186	5.6117	green young silique	Similar to DD11: Protein DOWN-REGULATED IN DIF1 11 (Arabidopsis thaliana OX%3D3702)
Tarvense_01693	5.52658	green young silique	Similar to ABCA3: ABC transporter A family member 3 (Arabidopsis thaliana OX%3D3702)
Tarvense_15967	5.51153	green young silique	Similar to ERF043: Ethylene-responsive transcription factor ERF043 (Arabidopsis thaliana OX%3D3702)
Tarvense_17387	5.48693	green young silique	Similar to At4g18823: Putative defensin-like protein 27 (Arabidopsis thaliana OX%3D3702)
Tarvense_16044	5.48233	green young silique	Protein of unknown function
Tarvense_16256	5.41287	green young silique	Similar to LCR62: Putative defensin-like protein 170 (Arabidopsis thaliana OX%3D3702)
Tarvense_24900	5.40736	green young silique	Similar to TPS23: 1%2C8-cineole synthase 2%2C chloroplastic (Arabidopsis thaliana OX%3D3702)
Tarvense_17383	5.3989	green young silique	Similar to At4g18823: Putative defensin-like protein 27 (Arabidopsis thaliana OX%3D3702)
Tarvense_11528	5.35551	green young silique	Similar to STP5: Sugar transport protein 5 (Arabidopsis thaliana OX%3D3702)
Tarvense_22964	5.31467	green young silique	Protein of unknown function
Tarvense_08538	5.26861	green young silique	Similar to PMEI: Pectinesterase inhibitor (Actinidia deliciosa OX%3D3627)
Tarvense_07572	5.2302	green young silique	Similar to SCPL21: Serine carboxypeptidase-like 21 (Arabidopsis thaliana OX%3D3702)
Ta24699	5.22466	green young silique	AT3G03826.1_Symbols:_unknown_protein;_FUNCTIONS_IN:_molecular_function_unknown;_INVOLVED_IN:_biological_process_unknown;_LOCATED_IN:_endomembrane_system;_BEST_Arabidopsis_thaliana_protein_match_i
Tarvense_24552	5.17606	green young silique	Similar to At1g47320: Defensin-like protein 290 (Arabidopsis thaliana OX%3D3702)
Tarvense_00507	5.14888	green young silique	Protein of unknown function
Tarvense_13964	5.10333	green young silique	Similar to Non-specific lipid-transfer protein 2 (Prunus armeniaca OX%3D36596)
Tarvense_07228	5.09789	green young silique	Similar to NPF8.2: Protein NRT1/ PTR FAMILY 8.2 (Arabidopsis thaliana OX%3D3702)
Ta20545	4.97858	green young silique	AT3G03826.1_Symbols:_unknown_protein;_FUNCTIONS_IN:_molecular_function_unknown;_INVOLVED_IN:_biological_process_unknown;_LOCATED_IN:_endomembrane_system;_BEST_Arabidopsis_thaliana_protein_match_i
Tarvense_07807	4.86883	green young silique	Similar to CYS5: Cysteine proteinase inhibitor 5 (Arabidopsis thaliana OX%3D3702)
Tarvense_22920	4.81379	green young silique	Similar to GLOX: Aldehyde oxidase GLOX (Vitis pseudoreticulata OX%3D231512)
Tarvense_13935	9.28496	inflorescence	Protein of unknown function
Ta23103	9.03511	inflorescence	AT3G12510.1_Symbols:_MADS-box_family_protein_
Tarvense_13971	7.97102	inflorescence	Protein of unknown function
Tarvense_03487	7.91857	inflorescence	Protein of unknown function
Tarvense_19531	7.78651	inflorescence	Similar to CPK24: Calcium-dependent protein kinase 24 (Arabidopsis thaliana OX%3D3702)
Tarvense_11572	7.74197	inflorescence	Similar to BZIP34: Basic leucine zipper 34 (Arabidopsis thaliana OX%3D3702)
Tarvense_23652	7.58757	inflorescence	Similar to PMEI1: Pectinesterase inhibitor 1 (Arabidopsis thaliana OX%3D3702)
Tarvense_18920	7.49709	inflorescence	Similar to PRK1: Pollen receptor-like kinase 1 (Arabidopsis thaliana OX%3D3702)
Tarvense_04226	7.48642	inflorescence	Similar to At1g68110: Putative clathrin assembly protein At1g68110 (Arabidopsis thaliana OX%3D3702)
Ta05819	7.48111	inflorescence	AT4G10250.1_Symbols:_ATHSP22.0_HSP20-like_chaperones_superfamily_protein_
Tarvense_00432	7.42887	inflorescence	Similar to GDPDL7: Glycerophosphodiester phosphodiesterase GDPDL7 (Arabidopsis thaliana OX%3D3702)
Tarvense_10208	7.28387	inflorescence	Similar to Bp10: L-ascorbate oxidase homolog (Brassica napus OX%3D3708)
Tarvense_16515	7.22442	inflorescence	Protein of unknown function
Ta26522	7.20397	inflorescence	AT2G13350.1_Symbols:_Calcium-dependent_lipid-binding_(CaLB_domain)_family_protein_
Tarvense_10704	7.13178	inflorescence	Similar to TKPR2: Tetraketide alpha-pyrone reductase 2 (Arabidopsis thaliana OX%3D3702)
Tarvense_09677	7.10338	inflorescence	Similar to GLP8: Germin-like protein subfamily 2 member 3 (Arabidopsis thaliana OX%3D3702)
Tarvense_09672	7.08625	inflorescence	Similar to STP6: Sugar transport protein 6 (Arabidopsis thaliana OX%3D3702)
Tarvense_09984	7.00846	inflorescence	Similar to LIP2: Receptor-like kinase LIP2 (Arabidopsis thaliana OX%3D3702)
Tarvense_08278	7.00177	inflorescence	Similar to Auxin-induced protein X15 (Glycine max OX%3D3847)
Tarvense_21168	6.9663	inflorescence	Similar to Pathogenesis-related protein 1A (Nicotiana tabacum OX%3D4097)
Tarvense_05833	6.94813	inflorescence	Similar to RBK2: Receptor-like cytosolic serine/threonine-protein kinase RBK2 (Arabidopsis thaliana OX%3D3702)
Tarvense_06042	6.94801	inflorescence	Similar to LIP1: Receptor-like kinase LIP1 (Arabidopsis thaliana OX%3D3702)
Tarvense_18518	6.94092	inflorescence	Similar to PTEN1: Phosphatidylinositol 3%2C4%2C5-trisphosphate 3-phosphatase and protein-tyrosine-phosphatase PTEN1 (Arabidopsis thaliana OX%3D3702)
Tarvense_18516	6.90379	inflorescence	Similar to IBS1: Protein IMPAIRED IN BABA-INDUCED STERILITY 1 (Arabidopsis thaliana OX%3D3702)
Tarvense_09966	6.88979	inflorescence	Similar to EXL6: Protein EXORDIUM-like 6 (Arabidopsis thaliana OX%3D3702)
Ta07289	6.88352	inflorescence	AT2G40850.1_Symbols:_ATPI4K_GAMMA_1,_PI4K_GAMMA_1_phosphoinositide_4-kinase_gamma_1_
Tarvense_09702	6.81445	inflorescence	Protein of unknown function
Tarvense_00416	6.77548	inflorescence	Similar to GDPDL7: Glycerophosphodiester phosphodiesterase GDPDL7 (Arabidopsis thaliana OX%3D3702)
Tarvense_23923	6.77528	inflorescence	Similar to At2g19050: GDSL esterase/lipase At2g19050 (Arabidopsis thaliana OX%3D3702)
Tarvense_10476	6.7338	inflorescence	Similar to PMEI1: Pectinesterase inhibitor 1 (Arabidopsis thaliana OX%3D3702)
Tarvense_19531	7.46575	open flowers	Similar to CPK24: Calcium-dependent protein kinase 24 (Arabidopsis thaliana OX%3D3702)
Tarvense_08829	7.26163	open flowers	Similar to ADS3.2: Probable lipid desaturase ADS3.2%2C chloroplastic (Arabidopsis thaliana OX%3D3702)
Tarvense_04226	7.23287	open flowers	Similar to At1g68110: Putative clathrin assembly protein At1g68110 (Arabidopsis thaliana OX%3D3702)
Tarvense_23652	7.20827	open flowers	Similar to PMEI1: Pectinesterase inhibitor 1 (Arabidopsis thaliana OX%3D3702)
Tarvense_18920	7.12525	open flowers	Similar to PRK1: Pollen receptor-like kinase 1 (Arabidopsis thaliana OX%3D3702)
Tarvense_16515	7.11812	open flowers	Protein of unknown function
Tarvense_00416	6.90458	open flowers	Similar to GDPDL7: Glycerophosphodiester phosphodiesterase GDPDL7 (Arabidopsis thaliana OX%3D3702)
Tarvense_21168	6.89823	open flowers	Similar to Pathogenesis-related protein 1A (Nicotiana tabacum OX%3D4097)
Tarvense_09984	6.84675	open flowers	Similar to LIP2: Receptor-like kinase LIP2 (Arabidopsis thaliana OX%3D3702)
Tarvense_18518	6.81565	open flowers	Similar to PTEN1: Phosphatidylinositol 3%2C4%2C5-trisphosphate 3-phosphatase and protein-tyrosine-phosphatase PTEN1 (Arabidopsis thaliana OX%3D3702)
Tarvense_10476	6.81266	open flowers	Similar to PMEI1: Pectinesterase inhibitor 1 (Arabidopsis thaliana OX%3D3702)
Tarvense_18516	6.7749	open flowers	Similar to IBS1: Protein IMPAIRED IN BABA-INDUCED STERILITY 1 (Arabidopsis thaliana OX%3D3702)
Tarvense_06042	6.70437	open flowers	Similar to LIP1: Receptor-like kinase LIP1 (Arabidopsis thaliana OX%3D3702)
Tarvense_09966	6.64819	open flowers	Similar to EXL6: Protein EXORDIUM-like 6 (Arabidopsis thaliana OX%3D3702)
Tarvense_05833	6.52627	open flowers	Similar to RBK2: Receptor-like cytosolic serine/threonine-protein kinase RBK2 (Arabidopsis thaliana OX%3D3702)
Ta23103	7.73191	open flowers	AT3G12510.1_Symbols:_MADS-box_family_protein_
Tarvense_10208	7.62008	open flowers	Similar to Bp10: L-ascorbate oxidase homolog (Brassica napus OX%3D3708)
Tarvense_00432	7.6151	open flowers	Similar to GDPDL7: Glycerophosphodiester phosphodiesterase GDPDL7 (Arabidopsis thaliana OX%3D3702)
Tarvense_20249	7.607	open flowers	Similar to SWEET9: Bidirectional sugar transporter SWEET9 (Arabidopsis thaliana OX%3D3702)
Tarvense_09677	7.5685	open flowers	Similar to GLP8: Germin-like protein subfamily 2 member 3 (Arabidopsis thaliana OX%3D3702)
Tarvense_11572	7.54915	open flowers	Similar to BZIP34: Basic leucine zipper 34 (Arabidopsis thaliana OX%3D3702)
Tarvense_13935	7.50109	open flowers	Protein of unknown function
Tarvense_14688	7.12056	open flowers	Protein of unknown function
Ta26522	6.99976	open flowers	AT2G13350.1_Symbols:_Calcium-dependent_lipid-binding_(CaLB_domain)_family_protein_
Tarvense_09608	6.73234	open flowers	Similar to PMEI6: Pectinesterase inhibitor 6 (Arabidopsis thaliana OX%3D3702)
Ta07289	6.719	open flowers	AT2G40850.1_Symbols:_ATPI4K_GAMMA_1,_PI4K_GAMMA_1_phosphoinositide_4-kinase_gamma_1_
Tarvense_24623	6.66217	open flowers	Similar to NHL13: NDR1/HIN1-like protein 13 (Arabidopsis thaliana OX%3D3702)
Tarvense_02292	6.62076	open flowers	Protein of unknown function
Tarvense_21244	6.54648	open flowers	Protein of unknown function
Tarvense_14863	6.54494	open flowers	Similar to At1g64760: Glucan endo-1%2C3-beta-glucosidase 8 (Arabidopsis thaliana OX%3D3702)
Tarvense_09415	12.2048	roots	Similar to BGLU23: Beta-glucosidase 23 (Arabidopsis thaliana OX%3D3702)
Tarvense_08592	11.3279	roots	Similar to JAL34: Jacalin-related lectin 34 (Arabidopsis thaliana OX%3D3702)
Tarvense_08821	10.4473	roots	Similar to NAI2: TSA1-like protein (Arabidopsis thaliana OX%3D3702)
Tarvense_23078	10.1611	roots	Similar to GLL23: Inactive GDSL esterase/lipase-like protein 23 (Arabidopsis thaliana OX%3D3702)
Tarvense_08593	10.0587	roots	Similar to PBP2: PYK10-binding protein 2 (Arabidopsis thaliana OX%3D3702)
Tarvense_02709	9.97919	roots	Protein of unknown function
Tarvense_03916	9.97768	roots	Similar to MLP31: MLP-like protein 31 (Arabidopsis thaliana OX%3D3702)
Tarvense_05065	9.97556	roots	Similar to OSM34: Osmotin-like protein OSM34 (Arabidopsis thaliana OX%3D3702)
Tarvense_15512	9.95118	roots	Similar to CYP81F4: Cytochrome P450 81F4 (Arabidopsis thaliana OX%3D3702)
Tarvense_22679	9.48181	roots	Similar to GSTU24: Glutathione S-transferase U24 (Arabidopsis thaliana OX%3D3702)
Tarvense_02326	9.35493	roots	Similar to EXT2: Extensin-2 (Arabidopsis thaliana OX%3D3702)
Tarvense_02325	9.35359	roots	Similar to EXT2: Extensin-2 (Arabidopsis thaliana OX%3D3702)
Tarvense_13398	9.28403	roots	Similar to TIP2-3: Aquaporin TIP2-3 (Arabidopsis thaliana OX%3D3702)
Tarvense_02324	9.26454	roots	Similar to EXT2: Extensin-2 (Arabidopsis thaliana OX%3D3702)
Tarvense_25169	9.22206	roots	Similar to CYP79F1: Dihomomethionine N-hydroxylase (Arabidopsis thaliana OX%3D3702)
Tarvense_09414	9.05643	roots	Similar to GSTU8: Glutathione S-transferase U8 (Arabidopsis thaliana OX%3D3702)
Tarvense_19050	8.83095	roots	Similar to ML3: MD-2-related lipid-recognition protein 3 (Arabidopsis thaliana OX%3D3702)
Tarvense_10498	8.80785	roots	Similar to EXT2: Extensin-2 (Arabidopsis thaliana OX%3D3702)
Tarvense_05925	8.7887	roots	Similar to PER57: Peroxidase 57 (Arabidopsis thaliana OX%3D3702)
Tarvense_00862	8.78545	roots	Protein of unknown function
Tarvense_21712	8.78119	roots	Similar to GCS2: Alpha-glucosidase 2 (Arabidopsis thaliana OX%3D3702)
Tarvense_03915	8.74824	roots	Similar to MLP43: MLP-like protein 43 (Arabidopsis thaliana OX%3D3702)
Tarvense_08263	8.6551	roots	Similar to UBP12: Ubiquitin carboxyl-terminal hydrolase 12 (Arabidopsis thaliana OX%3D3702)
Tarvense_07933	8.50621	roots	Similar to Os03g0216600: Probable glucan 1%2C3-alpha-glucosidase (Oryza sativa subsp. japonica OX%3D39947)
Tarvense_11591	8.4659	roots	Similar to BGLU23: Beta-glucosidase 23 (Arabidopsis thaliana OX%3D3702)
Tarvense_03794	8.45341	roots	Similar to UBP12: Ubiquitin carboxyl-terminal hydrolase 12 (Arabidopsis thaliana OX%3D3702)
Tarvense_07216	8.40954	roots	Similar to ML3: MD-2-related lipid-recognition protein 3 (Arabidopsis thaliana OX%3D3702)
Tarvense_20780	8.38229	roots	Similar to At2g44790: Uclacyanin-2 (Arabidopsis thaliana OX%3D3702)
Tarvense_02976	8.17009	roots	Similar to PRP1: Proline-rich protein 1 (Arabidopsis thaliana OX%3D3702)
Tarvense_14290	8.1677	roots	Similar to UBP12: Ubiquitin carboxyl-terminal hydrolase 12 (Arabidopsis thaliana OX%3D3702)
Tarvense_16097	6.04018	rosette leaf	Similar to CYP71B2: Cytochrome P450 71B2 (Arabidopsis thaliana OX%3D3702)
Tarvense_03394	5.42047	rosette leaf	Protein of unknown function
Tarvense_16831	5.34637	rosette leaf	Similar to AGL24: MADS-box protein AGL24 (Arabidopsis thaliana OX%3D3702)
Tarvense_11121	4.92078	rosette leaf	Similar to At1g11330: G-type lectin S-receptor-like serine/threonine-protein kinase At1g11330 (Arabidopsis thaliana OX%3D3702)
Tarvense_17225	4.62896	rosette leaf	Similar to TSF: Protein TWIN SISTER of FT (Arabidopsis thaliana OX%3D3702)
Tarvense_18404	4.26229	rosette leaf	Similar to PDF1.2A: Defensin-like protein 16 (Arabidopsis thaliana OX%3D3702)
Tarvense_05103	4.0397	rosette leaf	Similar to AGL14: Agamous-like MADS-box protein AGL14 (Arabidopsis thaliana OX%3D3702)
Tarvense_23996	6.94646	rosette leaf	Similar to HBI1: Transcription factor HBI1 (Arabidopsis thaliana OX%3D3702)
Tarvense_18590	6.7801	rosette leaf	Similar to At5g38910: Putative germin-like protein subfamily 1 member 9 (Arabidopsis thaliana OX%3D3702)
Tarvense_03977	6.06989	rosette leaf	Similar to At1g70260: WAT1-related protein At1g70260 (Arabidopsis thaliana OX%3D3702)
Tarvense_07154	5.93922	rosette leaf	Similar to At5g02760: Probable protein phosphatase 2C 67 (Arabidopsis thaliana OX%3D3702)
Tarvense_02354	5.83807	rosette leaf	Similar to AVT1B: Amino acid transporter AVT1B (Arabidopsis thaliana OX%3D3702)
Tarvense_08541	5.83337	rosette leaf	Similar to Phylloplanin (Nicotiana tabacum OX%3D4097)
Tarvense_06978	5.77746	rosette leaf	Similar to NAS1: Nicotianamine synthase 1 (Arabidopsis thaliana OX%3D3702)
Tarvense_01140	5.55804	rosette leaf	Similar to LTI65: Low-temperature-induced 65 kDa protein (Arabidopsis thaliana OX%3D3702)
Ta24772	5.39268	rosette leaf	AT4G29840.1_Symbols:_MTO2,_TS_Pyridoxal-5'-phosphate-dependent_enzyme_family_protein_
Tarvense_23342	5.3409	rosette leaf	Protein of unknown function
Tarvense_10855	5.29263	rosette leaf	Similar to ABCB13: ABC transporter B family member 13 (Arabidopsis thaliana OX%3D3702)
Tarvense_03365	5.22914	rosette leaf	Similar to At1g77330: 1-aminocyclopropane-1-carboxylate oxidase 5 (Arabidopsis thaliana OX%3D3702)
Tarvense_20263	4.72148	rosette leaf	Similar to SNZ: AP2-like ethylene-responsive transcription factor SNZ (Arabidopsis thaliana OX%3D3702)
Ta028561	4.63952	rosette leaf
Tarvense_17622	4.61171	rosette leaf	Similar to RLM3: Disease resistance protein RLM3 (Arabidopsis thaliana OX%3D3702)
Tarvense_03667	4.51391	rosette leaf	Similar to BEE3: Transcription factor BEE 3 (Arabidopsis thaliana OX%3D3702)
Ta26857	4.3257	rosette leaf	AT3G11080.1_Symbols:_AtRLP35,_RLP35_receptor_like_protein_35_
Tarvense_05013	4.20808	rosette leaf	Similar to Phylloplanin (Nicotiana tabacum OX%3D4097)
Tarvense_01268	4.18827	rosette leaf	Similar to NRT3.1: High-affinity nitrate transporter 3.1 (Arabidopsis thaliana OX%3D3702)
Tarvense_12954	4.13458	rosette leaf	Protein of unknown function
Ta06903	4.10331	rosette leaf	AT4G23260.1_Symbols:_CRK18_cysteine-rich_RLK_(RECEPTOR-like_protein_kinase)_18_
Tarvense_21281	4.09213	rosette leaf	Similar to D27: Beta-carotene isomerase D27%2C chloroplastic (Arabidopsis thaliana OX%3D3702)
Tarvense_01595	3.98388	rosette leaf	Similar to UGT76E5: UDP-glycosyltransferase 76E5 (Arabidopsis thaliana OX%3D3702)
Tarvense_01863	7.67822	seed pod	Similar to SAG12: Senescence-specific cysteine protease SAG12 (Arabidopsis thaliana OX%3D3702)
Tarvense_01861	7.57078	seed pod	Similar to SAG12: Senescence-specific cysteine protease SAG12 (Arabidopsis thaliana OX%3D3702)
Tarvense_19895	6.94765	seed pod	Similar to At2g43590: Endochitinase At2g43590 (Arabidopsis thaliana OX%3D3702)
Tarvense_22920	6.73071	seed pod	Similar to GLOX: Aldehyde oxidase GLOX (Vitis pseudoreticulata OX%3D231512)
Tarvense_18404	6.23893	seed pod	Similar to PDF1.2A: Defensin-like protein 16 (Arabidopsis thaliana OX%3D3702)
Tarvense_13708	5.18185	seed pod	Similar to At2g32040: Folate-biopterin transporter 1%2C chloroplastic (Arabidopsis thaliana OX%3D3702)
Tarvense_08264	4.83163	seed pod	Similar to UBP12: Ubiquitin carboxyl-terminal hydrolase 12 (Arabidopsis thaliana OX%3D3702)
Tarvense_03811	6.6532	seed pod	Similar to WSD1: O-acyltransferase WSD1 (Arabidopsis thaliana OX%3D3702)
Tarvense_10382	6.58276	seed pod	Similar to Blue copper protein (Pisum sativum OX%3D3888)
Tarvense_14390	6.29577	seed pod	Similar to VSP2: Vegetative storage protein 2 (Arabidopsis thaliana OX%3D3702)
Tarvense_17106	6.10256	seed pod	Similar to DTX39: Protein DETOXIFICATION 39 (Arabidopsis thaliana OX%3D3702)
Tarvense_23790	5.63857	seed pod	Similar to KOR: Endoglucanase 25 (Arabidopsis thaliana OX%3D3702)
Tarvense_17638	5.55422	seed pod	Similar to TPS03: Tricyclene synthase%2C chloroplastic (Arabidopsis thaliana OX%3D3702)
Tarvense_23204	5.50346	seed pod	Similar to Os04g0669500: Probable carboxylesterase Os04g0669500 (Oryza sativa subsp. japonica OX%3D39947)
Tarvense_18734	5.49116	seed pod	Similar to At4g22758: Uncharacterized protein At4g22758 (Arabidopsis thaliana OX%3D3702)
Tarvense_23196	5.39661	seed pod	Similar to AOP1.2: Probable 2-oxoglutarate-dependent dioxygenase AOP1.2 (Arabidopsis thaliana OX%3D3702)
Tarvense_09841	5.29439	seed pod	Similar to ARR22: Two-component response regulator ARR22 (Arabidopsis thaliana OX%3D3702)
Tarvense_24739	5.25408	seed pod	Similar to VQ29: VQ motif-containing protein 29 (Arabidopsis thaliana OX%3D3702)
Tarvense_11273	5.07747	seed pod	Similar to CSLD6: Putative cellulose synthase-like protein D6 (Arabidopsis thaliana OX%3D3702)
Tarvense_18836	5.06797	seed pod	Similar to BGLU32: Beta-glucosidase 32 (Arabidopsis thaliana OX%3D3702)
Ta14321	5.05525	seed pod	AT2G31930.1_Symbols:_unknown_protein;_Has_35333_Blast_hits_to_34131_proteins_in_2444_species:_Archae_-_798;_Bacteria_-_22429;_Metazoa_-_974;_Fungi_-_991;_Plants_-_531;_Viruses_-_0;_Other_Eukaryot
Tarvense_08903	5.01487	seed pod	Similar to IQD1: Protein IQ-DOMAIN 1 (Arabidopsis thaliana OX%3D3702)
Ta17025	5.01355	seed pod	AT5G47850.1_Symbols:_CCR4_CRINKLY4_related_4_
Tarvense_15482	4.89635	seed pod	Similar to GT6: Glycosyltransferase 6 (Arabidopsis thaliana OX%3D3702)
Tarvense_21912	4.87285	seed pod	Similar to GXM1: Glucuronoxylan 4-O-methyltransferase 1 (Arabidopsis thaliana OX%3D3702)
Tarvense_21396	4.85205	seed pod	Similar to At1g04350: 1-aminocyclopropane-1-carboxylate oxidase homolog 6 (Arabidopsis thaliana OX%3D3702)
Tarvense_06204	4.79235	seed pod	Similar to PUB3: U-box domain-containing protein 3 (Arabidopsis thaliana OX%3D3702)
Ta07634	4.73562	seed pod	AT5G21960.1_Symbols:_Integrase-type_DNA-binding_superfamily_protein_
Ta25736	4.57446	seed pod	AT5G38180.1_Symbols:_Bifunctional_inhibitor/lipid-transfer_protein/seed_storage_2S_albumin_superfamily_protein_
Tarvense_09822	4.56904	seed pod	Similar to PPCK2: Phosphoenolpyruvate carboxylase kinase 2 (Arabidopsis thaliana OX%3D3702)
Tarvense_08541	7.39284	shoots	Similar to Phylloplanin (Nicotiana tabacum OX%3D4097)
Tarvense_23996	6.87078	shoots	Similar to HBI1: Transcription factor HBI1 (Arabidopsis thaliana OX%3D3702)
Tarvense_07154	6.60479	shoots	Similar to At5g02760: Probable protein phosphatase 2C 67 (Arabidopsis thaliana OX%3D3702)
Tarvense_21281	6.17259	shoots	Similar to D27: Beta-carotene isomerase D27%2C chloroplastic (Arabidopsis thaliana OX%3D3702)
Tarvense_03365	5.98863	shoots	Similar to At1g77330: 1-aminocyclopropane-1-carboxylate oxidase 5 (Arabidopsis thaliana OX%3D3702)
Tarvense_12984	5.75854	shoots	Similar to BnC1: Cruciferin BnC1 (Brassica napus OX%3D3708)
Tarvense_12982	5.63746	shoots	Similar to BnC1: Cruciferin BnC1 (Brassica napus OX%3D3708)
Tarvense_12983	5.44078	shoots	Similar to BnC1: Cruciferin BnC1 (Brassica napus OX%3D3708)
Tarvense_09415	5.34863	shoots	Similar to BGLU23: Beta-glucosidase 23 (Arabidopsis thaliana OX%3D3702)
Tarvense_16555	5.3127	shoots	Similar to AT2S3: 2S seed storage protein 3 (Arabidopsis thaliana OX%3D3702)
Tarvense_03667	5.23508	shoots	Similar to BEE3: Transcription factor BEE 3 (Arabidopsis thaliana OX%3D3702)
Tarvense_17028	8.45068	shoots	Similar to At4g12500: pEARLI1-like lipid transfer protein 3 (Arabidopsis thaliana OX%3D3702)
Tarvense_09700	7.52783	shoots	Similar to At3g05727: Defensin-like protein 204 (Arabidopsis thaliana OX%3D3702)
Tarvense_08117	6.69712	shoots	Similar to Isocitrate lyase (Brassica napus OX%3D3708)
Tarvense_13179	6.0306	shoots	Protein of unknown function
Ta04747	5.87721	shoots	AT5G14110.1_Symbols:_Protein_of_unknown_function_(DUF_3339)_
Tarvense_22449	5.78233	shoots	Similar to PAP3: Purple acid phosphatase 3 (Arabidopsis thaliana OX%3D3702)
Ta24772	5.72198	shoots	AT4G29840.1_Symbols:_MTO2,_TS_Pyridoxal-5'-phosphate-dependent_enzyme_family_protein_
Tarvense_08502	5.61885	shoots	Similar to HYH: Transcription factor HY5-like (Arabidopsis thaliana OX%3D3702)
Tarvense_07060	5.49368	shoots	Similar to MLS: Malate synthase (Arabidopsis thaliana OX%3D3702)
Tarvense_11905	5.49279	shoots	Similar to At1g66100: Probable thionin-2.4 (Arabidopsis thaliana OX%3D3702)
Tarvense_16668	5.45935	shoots	Similar to GATA22: Putative GATA transcription factor 22 (Arabidopsis thaliana OX%3D3702)
Tarvense_15317	5.38052	shoots	Similar to SAUR50: Auxin-responsive protein SAUR50 (Arabidopsis thaliana OX%3D3702)
Tarvense_15566	5.3797	shoots	Similar to At4g37220: Cold-regulated 413 plasma membrane protein 4 (Arabidopsis thaliana OX%3D3702)
Tarvense_05490	5.36954	shoots	Similar to GPAT3: Probable glycerol-3-phosphate acyltransferase 3 (Arabidopsis thaliana OX%3D3702)
Tarvense_02267	5.2955	shoots	Protein of unknown function
Tarvense_01893	5.28612	shoots	Similar to At3g49630: Probable 2-oxoglutarate-dependent dioxygenase At3g49630 (Arabidopsis thaliana OX%3D3702)
Tarvense_13010	5.2586	shoots	Similar to At5g44390: Berberine bridge enzyme-like 25 (Arabidopsis thaliana OX%3D3702)
Tarvense_11461	5.23054	shoots	Similar to ALT3: Acyl-acyl carrier protein thioesterase ATL3%2C chloroplastic (Arabidopsis thaliana OX%3D3702)
Tarvense_20576	5.21338	shoots	Similar to COR15B: Protein COLD-REGULATED 15B%2C chloroplastic (Arabidopsis thaliana OX%3D3702)

### Sheet: Sheet2
Tarvense_19531	1
Tarvense_08829	1
Tarvense_04226	1
Tarvense_23652	1
Tarvense_18920	1
Tarvense_16515	1
Tarvense_00416	1
Tarvense_21168	1
Tarvense_09984	1
Tarvense_18518	1
Tarvense_10476	1
Tarvense_18516	1
Tarvense_06042	1
Tarvense_09966	1
Tarvense_05833	1
Tarvense_16097	1
Tarvense_03394	1
Tarvense_16831	1
Tarvense_11121	1
Tarvense_17225	1
Tarvense_18404	1
Tarvense_05103	1
Tarvense_01863	1
Tarvense_01861	1
Tarvense_19895	1
Tarvense_22920	1
Tarvense_18404	2
Tarvense_13708	1
Tarvense_08264	1
Tarvense_08541	1
Tarvense_23996	1
Tarvense_07154	1
Tarvense_21281	1
Tarvense_03365	1
Tarvense_12984	1
Tarvense_12982	1
Tarvense_12983	1
Tarvense_09415	1
Tarvense_16555	1
Tarvense_03667	1
