## Supplementary File 6 for "Chromosome-level *Thlaspi arvense* genome provides new tools for translational research and for a newly domesticated cash cover crop of the cooler climates"

### Sheet: Sheet1
							BLUES
Entry No.	Line Name	Growth Habit	Origin	Lat.	Long.	Elev. (m)	Rosette Width (cm)	Days to Flower	Plant Height (cm)	Leaf Area (cm2)	Leaf Width (cm)	Leaf Length (cm)	Leaf Perimeter (cm)	Number of reads	Coverage
1	MN103	Winter	Rosemount, MN, USA	44.6954	-93.0745	277	15.3333	22.3333	52.6667	14.6667	3.23333	10.3667	34.5667	7707640	15.4153
2	MN107	Winter	Coates, MN, USA	45.3951	-93.0329	282	13	27.3333	48.3333	11.6667	3.06667	8.5	28.2	8725939	17.4519
3	MN110	Winter	Rosemount, MN, USA	44.6954	-93.0745	277	17	27	45	12.1	3.03333	9.3	25.3	7183301	14.3666
4	MN112	Winter	Springfield, IL, USA	39.6983	-89.6501	183	12	26.3333	47.6667	11.1667	2.93333	8.66667	22.7333	7923689	15.8474
5	MN120	Winter	Roseau, MN, USA	48.8456	-95.7625	320	16.6667	23.6667	50.3333	14.9333	3.16667	11.4333	35.7667	9114324	18.2286
6	MN130	Winter	Yellowstone, Montana, USA	44.428	-110.588	2388	18.6667	15.3333	59.8426	11.0333	2.5	10.3667	30.7	7939858	15.8797
7	Ames30982	Winter	Saylorville Lake, IA, USA	41.7269	-93.6997	254	12.3333	33.3333	48	8.86667	2.9	7.73333	30.6333	8066375	16.1328
8	Ames29118	Winter	Hanna City, IL, USA	40.7143	-89.796	213	12.3333	33.3333	53	10.9667	2.93333	8.9	28.8667	7291786	14.5836
9	Ames31487	Winter	Harrow, Ontario, CA	42.0644	-82.9572	187	18.6667	28	55.6667	12.3667	2.76667	10.7333	27.2667	8445705	16.8914
10	Ames31501	Winter	Winnipeg,Manitoba, CA	49.8013	-97.1505	227	21.6667	25.3333	54.6667	11.3667	2.9	9.96667	32.5		0
11	Ames24499	Winter	Belgrade, Serbia	44.8167	20.4667	117	19.6667	28.3333	49.3426	16.6	3.16667	11.6667	38.4333	7582033	15.1641
12	MN76	Winter	Red Cloud, NE, USA	40.0883	-98.5197	524	18	26.6667	48.6667	14.8667	3.16667	12.0667	35.9	8814082	17.6282
13	MN77	Winter	Broken Bow, NE, USA	41.4047	-99.6412	756	16.3333	29.3333	42	14.1667	3.26667	11.3333	29.6333	7619102	15.2382
14	Ames31003	Winter	Livermore, CO, USA	40.7411	-105.41	2185	17	31	50	12.7667	2.93333	11.1	34	6954415	13.9088
15	Ames31013	Winter	La Porte, CO, USA	40.7277	-105.171	1677	18.3333	30.3333	46.4251	12.0667	3	10.0667	28.3667	7835295	15.6706
16	Ames32867	Winter	Armenia	39.5453	46.0922	1879	19.6667	26.3333	40.3333	11.5333	2.7	10.0333	23.9	7307960	14.6159
17	Ames32870	Winter	Armenia	40.8072	44.4999	1340	.	32	62.3426	18.5333	3.5	10.3	26.1	8346947	16.6939
18	Gomez-Campo 1211-67	Spring	Spain	.	.	.	.	27.3333	56.1499	16.8667	3.26667	9.1	25.7333		0
19	Ames29531	Winter	Bismarck, ND, USA	46.8772	-100.779	1686	15.6667	28.3333	47.6667	11.0667	2.7	9.23333	26.6333	8121579	16.2432
20	Ames31015	Winter	Lyons, CO, USA	40.2071	-105.216	1588	16	29	52.6667	12.6	3.13333	10.4	30.7333		0
21	MN79	Winter	Creighton, NE, USA	42.465	-97.9062	499	19	28.3333	47.6667	15.9667	3.3	11.4333	31.6	6389108	12.7782
22	MN132	Winter	Yellowstone, Montana, USA	44.428	-110.588	2388	15.3333	21.6667	53.6667	13.8667	3.2	10.5667	40.3	8314122	16.6282
23	MN136	Spring	Yellowstone, Montana, USA	44.428	-110.588	2388	.	28.6667	64.1499	21.5667	3.53333	10.9333	28.6	7458130	14.9163
24	Ames30933	Spring	Puerto Natales, Magallanes, Chile	-51.7333	-72.4893	21	.	.	.	.	.	.	.	7120103	14.2402
25	KS-1	Winter	Oakley, KS, USA	39.1266	-100.848	932	22	30.3333	54.4251	18.9333	3.8	12	38.4667	6644162	13.2883
26	13-2	Winter	St. Clair, MO, USA	38.3454	-90.9934	229	5.33333	33	55.3333	4.7	2.16667	5.06667	17.2333	5890935	11.7819
27	13-25	Winter	San Jose, IL, USA	40.3053	-89.6499	161	15.6667	32	46.6667	12.6333	3.2	9.76667	35	7011217	14.0224
28	AK34W	Spring	Anchorage, AK, USA	61.5997	-149.113	71	.	30.6667	51.6667	19.1	3.66667	10.5	49.9333	6299130	12.5983
29	Tibet-33	Spring	Tibet, China	29.648	91.117	3652	.	34	34	3.43333	1.86667	4.23333	11.5667	8762105	17.5242
30	MN106ref	Winter	Coates, MN, USA	45.3951	-93.0329	282	14.3333	28.3333	53.2323	11.5	3.16667	8.36667	33.0333	7566859	15.1337
31	MN108	Spring	Sherburne, MN, USA	45.3937	-93.8765	291	.	37.6667	49.3333	20.2333	3.6	12.3	32.0333		0
32	Ames 22461	Spring	Slawinek, Lublin, Poland	51.2539	22.5195	206	.	32	53	7	2.3	6.86667	16.6333		0
33	PI633414	Spring	Wachstedt, Thuringia, Germany	51.2931	10.2478	475	.	36.0756	63.2323	11.4454	3.15	7.39753	19.2194		0
34	PI633415	Spring	Belgern, Saxony, Germany	51.4833	13.1333	156	.	27	49.3333	11.5333	2.73333	8.36667	21.9333		0
35	PI650287	Spring	Molsheim, Bas-Rhin, France	48.5333	7.48333	175	.	25.1922	.	14.4915	3.0252	8.68689	21.1717		0
36	Ames32869	Winter	Armenia	41.0572	44.32	1480	.	.	.	.	.	.	.		0
37	MN-111	Winter	New York, NY, USA	40.7127	-74.0059	10	.	.	.	.	.	.	.		0
38	PI650284	Spring	Kefferhausen, Thuringia, Germany	51.3123	10.2841	1227	.	.	.	.	.	.	.	172907977	345.816
39	Spring32	Spring	Bozeman, MT	.	.	.	.	.	.	.	.	.	.	57353866	114.708
40	Tibet-2	Winter
						Mean	16.25	28.6942	51.1053	13.1354	3.02868	9.63974	29.1968
						Std Dev	3.60119	4.31872	6.30352	3.98333	0.409469	1.86749	7.57203
						H2	0.931578	0.759332	0.71574	0.799582	0.723013	0.922036	0.80798
